# NF1 Loss Remodels Tumor Niches for Immune Evasion

**DOI:** 10.64898/2026.01.11.698818

**Authors:** Milad Ibrahim, Irineu Illa-Bochaca, Tara Muijlwijk, Ines Delclaux, Katherine S Ventre, George Jour, Paola Angulo Salgado, Shi Qiu, Agrima Dutt, Amanda W. Lund, Iman Osman, Markus Schober

## Abstract

Genetic and transcriptional alterations in cancer cells shape their interactions with immune and stromal compartments, influencing tumor progression, immune evasion, and response to immune checkpoint inhibitors (ICI). Yet, how these interactions are organized within tumor architecture and linked to clinical outcomes remains unclear. Neurofibromin 1 (*NF1*) is a tumor suppressor gene that is frequently inactivated across multiple cancer types. *NF1* loss-of-function mutations occur in up to 27% of melanoma cases and are associated with poor clinical outcomes. Here, we used spatial multi-omics analysis to uncover 12 meta-niches, each comprising distinctive cell types with distinct characteristics, in human melanoma tissues. We found that niches containing immunosuppressive cancer-associated fibroblasts (CAFs) and macrophages were significantly enriched in *NF1* mutant melanoma (*NF1^Mut^*) tissues. In contrast, niches containing cytotoxic CD8 T cells were significantly diminished. *NF1* loss correlates with increased epidermal growth factor signaling (EGFR) signaling and reduced antigen presentation in tissues with limited CD8 T cell infiltration in both human and mouse melanoma. We demonstrate that EGFR inhibition restores antigen presentation and activates immune responses in a syngeneic *Nf1* knockdown model resistant to ICIs. These data, therefore, define functionally distinctive niches enriched in *NF1^Mut^* melanoma that likely contribute to their aggressive nature and nominate EGFR signaling as a specific target to reinvigorate ICI responses. We therefore link an understudied genetic driver to specific immune architectures and ultimately therapy resistance and suggest a therapeutic strategy expected to improve treatment outcomes in *NF1^Mut^* melanoma patients.
