## Supplementary material for "NF1 Loss Remodels Tumor Niches for Immune Evasion": Table S1

### Sheet: Sheet1
Patient ID	site	BRAF	NRAS	NF1	TMB	Stage at Initial Diagnosis	Tissue Analyzed (Primary vs. Met)	Primary Histologic Subtype
06-001	Skin and subcutis, right lower extremity	Mut	Mut	WT	25.2044	IB	Metastatic	NODULAR MELANOMA
06-092	Skin and subcutis, left inguinal	WT	WT	WT	17.6725	IIIC	Metastatic	NODULAR MELANOMA
08-215	Lung, left lower lobe	Mut	WT	WT	23.9146	III	Metastatic	UNKNOWN
11-042	Skin, left knee	Mut	WT	WT	24.7111	IV	Metastatic	UNKNOWN
11-196	Lung, Right upper lobe	WT	WT	WT	6.69048	IIIC	Metastatic	ACRAL LENTIGINOUS
11-274	Skin and subcutis, left back	WT	WT	WT		IV	Primary	Nodular
12-049	Right inguinal LN	Mut	WT	WT	9.8899	IIIC	Metastatic	SUPERFICIAL SPREADING MELANOMA
12-061	left groin LN	WT	WT	WT		II	Metastatic	Unclassified
14-278	Spleen	Mut	WT	WT		I	Metastatic	Unknown
15-393	Upper back skin and LN	Mut	WT	WT		IB	Metastatic	Unknown
16-119	Right axilla LN	WT	Mut	WT	34.9154	IV	Metastatic	UNCLASSIFIED
16-179	Skin and subcutis, left shoulder	Mut	WT	WT	18.9264	IV	Primary	UNCLASSIFIED
16-289	superficial inguinal LN	WT	Mut	WT	24.0494	IIIB	Metastatic	UNCLASSIFIED
17-073	left axillary LN	Mut	WT	WT	20.3741	IB	Metastatic	SUPERFICIAL SPREADING MELANOMA
17-175	left inguinal LN	Mut	WT	WT	13.3858	IIIC	Metastatic	NODULAR MELANOMA
08-042	intraparotid LN	WT	WT	Mut	12.5781	IV	Metastatic	UNKNOWN
09-241	skin, right plantar foot	WT	WT	Mut	NA	IIID	Primary	ACRAL LENTIGINOUS
10-298	left axillary LN	WT	WT	Mut	42.3728	IIIB	Metastatic	UNCLASSIFIED
11-049	Lung, Right upper lobe	WT	WT	Mut	35.3134	IV	Metastatic	NODULAR MELANOMA
12-110	right supramohyoid LN	WT	Mut	Mut	473.537	IB	Metastatic	UNCLASSIFIED
13-045	Lung, right lower lobe	WT	WT	Mut	37.5897	IB	Metastatic	UNCLASSIFIED
13-191	skin and subcutis, right shoulder	WT	WT	Mut	134.764	IV	Primary	NODULAR MELANOMA
13-215	Skin, left leg	Mut	WT	Mut	18.6608	IIA	Metastatic	NODULAR MELANOMA
15-009	Skin and subcutis, mid-parietal scalp	WT	WT	Mut	51.8851	IIB	Primary	DESMOPLASTIC MELANOMA
15-389	Skin, right forearm	WT	WT	Mut	36.5684	IIC	Primary	DESMOPLASTIC MELANOMA
16-095	brain	WT	WT	Mut	31.9369	I/II	Metastatic	UNCLASSIFIED
16-275	Skin and subcutis, right upper lateral eyelid	WT	WT	Mut	76.3221	IIB	Primary	NODULAR MELANOMA
16-304	left axillary LN	WT	Mut	Mut	16.6566	IB	Metastatic	UNCLASSIFIED
17-231	Right superficial inguinal LN	Mut	WT	Mut	15.8627	IIIC	Metastatic	UNCLASSIFIED
07-120	Skin and subcutis, right back	Mut	WT	Mut	42.0617	IIIC	Primary	NODULAR MELANOMA
13-290	Spine, C6			Mut		I/II	Metastatic	UNCLASSIFIED
14-201	Brain	Mut	WT	Mut	18.0625	I/II	Metastatic	UNCLASSIFIED
